# Droplet-based bisulfite sequencing for high-throughput profiling of single-cell DNA methylomes

**DOI:** 10.1101/2023.05.26.542421

**Authors:** Qiang Zhang, Sai Ma, Zhengzhi Liu, Bohan Zhu, Zirui Zhou, Gaoshan Li, J. Javier Meana, Javier González-Maeso, Chang Lu

**Affiliations:** Department of Chemical Engineering, Virginia Tech, Blacksburg, VA 24061, USA; Department of Biomedical Engineering and Mechanics, Virginia Tech, Blacksburg, VA 24061, USA; Department of Pharmacology, University of the Basque Country UPV/EHU, CIBERSAM, Biocruces Health Research Institute, E-48940 Leioa, Bizkaia, Spain; Department of Physiology and Biophysics, Virginia Commonwealth University School of Medicine, Richmond, VA 23298, USA; Department of Genetics and Genomic Sciences, Icahn School of Medicine at Mount Sinai, New York, NY 10029, USA

## Abstract

Genome-wide DNA methylation profile, or DNA methylome, is a critical component of the overall epigenomic landscape that modulates gene activities and cell fate. Single-cell DNA methylomic studies offer unprecedented resolution for detecting and profiling cell subsets based on methylomic features. However, existing single-cell methylomic technologies are all based on use of tubes or well plates and these platforms are not easily scalable for handling a large number of single cells. Here we demonstrate a droplet-based microfluidic technology, Drop-BS, to construct single-cell bisulfite sequencing libraries for DNA methylome profiling. Drop-BS takes advantage of the ultrahigh throughput offered by droplet microfluidics to prepare bisulfite sequencing libraries of up to 10,000 single cells within 2 d. We applied the technology to profile mixed cell lines, mouse and human brain tissues to reveal cell type heterogeneity. Drop-BS will pave the way for single-cell methylomic studies requiring examination of a large cell population.
