## Supplementary Table 3 for "Droplet-based bisulfite sequencing for high-throughput profiling of single-cell DNA methylomes"

### Sheet: DMRs
Chromosome	Start	End	Associated Gene
chr9	134615167	134615614	RAPGEF1
chr20	61637746	61638180	BHLHE23
chr20	43439065	43439452	RIMS4
chr4	56412879	56413341	CLOCK
chr10	124221250	124221603	HTRA1
chr22	50354301	50354688	PIM3
chr6	64345696	64346173	PHF3
chr5	132161042	132161569	SHROOM1
chr10	104403982	104404440	TRIM8
chrX	30907185	30907728	TAB3
chr16	57562469	57562747	CCDC102A
chr5	172110479	172110805	NEURL1B
chr12	120632391	120632784	GCN1
chr7	1121527	1122035	GPER1
chr22	50745635	50746046	PLXNB2
chr2	230135873	230136151	PID1
chr20	60982264	60982557	CABLES2
chr19	1467207	1467529	C19orf25
chr1	55505149	55505481	PCSK9
chrX	73833915	73834316	RLIM
chr21	42540176	42540541	BACE2
chr6	134497380	134497872	SGK1
chr17	16256768	16257024	CENPV
chr17	40120249	40120689	CNP
chr10	134420038	134420701	INPP5A
chr5	175223897	175224157	CPLX2
chr20	865618	866061	ANGPT4
chr19	10405956	10406336	ICAM5
chrX	153714195	153714548	UBL4A
chr19	41018560	41018862	SPTBN4
chr18	56338863	56339154	MALT1
chr15	31597353	31599117	KLF13
chr19	46519694	46520080	MIR769
chr4	85887430	85887777	WDFY3
chr4	82392634	82392892	RASGEF1B
chr6	168449033	168449349	FRMD1
chrX	148622933	148623274	EOLA1
chr1	6530538	6530800	PLEKHG5
chr7	107531438	107531711	DLD
chr17	73900321	73900798	MRPL38
chr18	66382281	66382554	TMX3
chr16	89623013	89623600	RPL13
chr1	27961335	27961740	FGR
chr20	59828714	59829061	CDH4
chr17	42992125	42992977	GFAP
chr20	25830919	25834599	FAM182B
chr2	242754365	242754805	NEU4
chr17	1084883	1085572	ABR
chrX	129299606	129300009	AIFM1
chr19	1469070	1469406	C19orf25
chr10	135132086	135132393	TUBGCP2
chr13	48895050	48895325	RB1
chr19	54641759	54642074	CNOT3
chr1	44031478	44031759	PTPRF
chr1	859076	859354	SAMD11
chr12	111800904	111801220	PHETA1
chr10	82295859	82296191	SH2D4B
chr15	89950292	89950649	MIR9-3HG
chr10	124578106	124578367	CUZD1
chr1	13909608	13909864	PDPN
chr2	242805588	242806033	PDCD1
chr11	1769000	1769410	IFITM10
chr6	166077395	166077743	PDE10A
chrX	119443385	119445420	TMEM255A
chr12	133101988	133102275	FBRSL1
chr11	77734001	77734354	KCTD14
chr11	615845	616113	IRF7
chr17	55483821	55484656	MSI2
chr3	147128591	147128974	ZIC1
chr14	78108059	78108468	SPTLC2
chr6	5999889	6000302	NRN1
chrX	17673232	17673727	NHS
chr2	43446602	43448704	ZFP36L2
chr20	25972622	25973035	LOC100134868
chr2	239755116	239755366	TWIST2
chr19	48048644	48048956	ZNF541
chr21	44876606	44877043	LINC00319
chr4	185747540	185747876	ACSL1
chr2	219735802	219736136	WNT10A
chr16	88454506	88454952	ZNF469
chrX	101854281	101854681	ARMCX5
chr15	28339835	28340113	OCA2
chr17	79052183	79052559	BAIAP2
chr19	43202038	43202341	PSG3
chr18	74701647	74701984	MBP
chr20	57426836	57427174	GNAS
chr1	902094	902439	PLEKHN1
chr1	9131604	9132007	SLC2A5
chr19	3493991	3494396	DOHH
chr7	130132234	130132606	MEST
chr19	40904616	40904955	PRX
chr14	104194214	104194477	ZFYVE21
chr5	134880354	134880688	NEUROG1
chr11	68417568	68417939	GAL
chr16	1095324	1095628	SSTR5
chrX	119124738	119125006	NKAP
chr2	183730789	183731088	FRZB
chr7	73938339	73938629	GTF2IRD1
chrX	117973246	117973525	ZCCHC12
chr9	66457506	66457900	PTGER4P2-CDK2AP2P2
chr10	89577961	89578229	CFL1P1
chr17	35241793	35242556	LHX1
chr7	27199604	27200291	HOXA7
chr11	66084344	66084729	CD248
chr6	27725106	27725425	LOC100131289
chr11	16625330	16625615	SOX6
chr17	70418980	70420258	LINC00673
chr2	97136557	97136852	NEURL3
chr3	99357265	99357697	COL8A1
chr1	161008299	161008566	TSTD1
chr4	3043600	3043992	HTT-AS
chr9	131154709	131155026	MIR219B
chr3	10028760	10029118	EMC3
chr11	3146774	3147144	OSBPL5
chr19	12767659	12767980	MAN2B1
chr16	89472656	89472963	ANKRD11
chr19	45947718	45948038	ERCC1
chr22	44464276	44464592	PARVB
chr19	41105881	41106182	LTBP4
chr17	76891830	76892867	CEP295NL
chr10	133981998	133982273	JAKMIP3
chr21	34405449	34405805	OLIG2
chr14	105632487	105632801	JAG2
chr19	16688131	16688525	SLC35E1
chr16	660940	661297	WFIKKN1
chr17	56065372	56065704	VEZF1
chr12	109549025	109549430	ACACB
chr4	1302109	1302480	MAEA
chr16	56703389	56703740	MT1H
chr1	217310119	217310397	ESRRG
chr14	101908713	101909082	MIR1247
chr3	12943821	12944456	RPL32
chrX	136113393	136113883	GPR101
chr7	4184183	4184584	SDK1
chr2	74660615	74663632	RTKN
chr21	46769735	46770008	COL18A1
chr4	6009963	6010222	MIR378D1
chr8	21915603	21915979	DMTN
chr8	144823797	144824125	NA
chr11	67208609	67209015	CORO1B
chr16	85157737	85158007	CIBAR2
chr21	26933886	26934290	MIR155HG
chr1	2084123	2084390	PRKCZ
chr10	43762664	43762938	RASGEF1A
chr11	1299292	1299560	TOLLIP
chr6	56328400	56328663	DST
chr19	50215422	50215944	CPT1C
chr17	1921001	1922044	RTN4RL1
chr9	135709058	135709493	SPACA9
chr20	31051713	31052055	NOL4L
chr17	76170504	76170899	SYNGR2
chr1	245494231	245494565	KIF26B
chr15	61657212	61657570	RORA
chr16	31213482	31213751	PYCARD-AS1
chr22	26750749	26751071	SEZ6L
chr19	3979223	3979615	SNORD37
chr11	69484338	69484604	LTO1
chr14	104008193	104008536	TRMT61A
chr11	30037674	30037944	KCNA4
chr17	79071165	79071438	BAIAP2
chr19	47601095	47601505	ZC3H4
chrX	128977162	128977429	ZDHHC9
chr1	3091340	3091656	MIR4251
chr20	44878917	44880288	CDH22
chr12	113684438	113684712	TPCN1
chr7	139333186	139333471	CLEC2L
chr1	145562693	145562989	PIAS3
chr10	105255593	105255854	NEURL1
chr8	141634571	141634954	AGO2
chr15	31558438	31558949	LOC283710
chr2	16796995	16797450	CYRIA
chr9	134710593	134710915	RAPGEF1
chr19	2394674	2395187	TMPRSS9
chr5	134825023	134825349	TIFAB
chr2	242500316	242500750	BOK-AS1
chr13	76593930	76594191	LMO7DN
chr16	85296634	85298589	LINC00311
chr11	1006757	1007166	MUC6
chr9	140175824	140176133	TOR4A
chr1	975316	975618	AGRN
chr18	77285887	77286261	NFATC1
chr17	79394973	79395273	BAHCC1
chr9	131016614	131016958	GOLGA2
chr19	2099967	2100306	IZUMO4
chr3	36494827	36495084	STAC
chr4	184908181	184908510	STOX2
chr17	79030540	79030826	BAIAP2
chr14	27066401	27066668	NOVA1
chr9	127029545	127029880	NEK6
chr21	47361591	47361873	COL6A1
chr7	2654376	2654638	TTYH3
chr14	57284382	57284646	OTX2-AS1
chr3	147130325	147130659	ZIC1
chr1	241308098	241308442	RGS7
chr12	125578328	125578580	AACS
chr16	89005527	89005824	CBFA2T3
chr12	7287706	7288050	CLSTN3
chr12	132250684	132250982	SFSWAP
chr3	54584231	54584588	ESRG
chr19	289854	290262	PLPP2
chr17	76875976	76876240	TIMP2
chr7	750075	750430	PRKAR1B
chr8	1500130	1500463	DLGAP2
chr11	60972060	60972322	PGA3
chr10	31892971	31893332	ARHGAP12
chr10	134649698	134649948	NKX6-2
chr2	171569930	171570220	LINC01124
chr13	31926542	31926863	B3GLCT
chr9	134989513	134989793	MED27
chr5	160737801	160738059	GABRB2
chr17	79084534	79084834	AATK
chr21	44484326	44484770	CBS
chr15	94773998	94774288	MCTP2
chr14	95929975	95938088	SYNE3
chr16	752343	753073	FBXL16
chr7	75888959	75889262	SRRM3
chr1	149298563	149298815	LINC02591
chr3	195929468	195929756	ZDHHC19
chr10	126307254	126307516	LHPP
chr16	79158081	79158406	MAF
chr14	20903269	20903575	KLHL33
chr12	108917108	108917374	FICD
chr9	35853509	35853792	NA
chr21	45575416	45575760	GATD3
chr8	6419470	6419766	ANGPT2
chr14	23554280	23554562	ACIN1
chr3	14852830	14853148	FGD5
chr7	104869043	104869383	SRPK2
chr19	5059324	5059600	KDM4B
chr21	46748651	46748971	LINC00205
chr19	5910356	5910613	CAPS
chr3	158390185	158390526	LXN
chr3	184394476	184397041	MAGEF1
chr1	230333636	230333906	GALNT2
chr22	18639833	18640560	USP18
chr11	64049256	64049693	GPR137
chr16	311173	311425	FAM234A
chr5	1510384	1510685	LPCAT1
chr1	25188785	25189234	RUNX3
chr17	41364008	41364370	TMEM106A
chr11	60527370	60527655	MS4A15
chr11	113999706	114000298	ZBTB16
chr22	38393776	38394025	MIR4534
chr3	10670787	10671226	ATP2B2
chr12	132279700	132279997	MMP17
chr2	25285354	25285622	EFR3B
chr4	3646966	3647274	LINC02171
chr1	3134525	3134784	MIR4251
chr2	128404192	128405450	LIMS2
chr12	123970251	123970583	SNRNP35
chr22	45830493	45830866	RIBC2
chr6	4461098	4461900	CDYL
chr2	131148363	131148690	PTPN18
chr11	67044484	67044850	GRK2
chr10	134491003	134491287	INPP5A
chr2	3704774	3705202	ALLC
chr7	149480463	149480765	SSPOP
chr22	24123435	24123866	SMARCB1
chr4	52862078	52866921	LRRC66
chr1	214192895	214193198	PROX1
chr1	27175048	27175335	SFN
chr22	29704870	29705158	GAS2L1
chr12	128245702	128245974	LINC02393
chr2	37881061	37881358	CDC42EP3
chr16	2232253	2232645	CASKIN1
chr2	149684309	149684593	KIF5C
chr13	100613053	100613330	ZIC5
chr5	2111838	2112097	IRX4
chr1	183388103	183388424	NMNAT2
chr15	83317183	83317496	CPEB1
chr2	99388429	99388713	MGAT4A
chr7	946873	947199	ADAP1
chr1	156452152	156452416	MEF2D
chr3	71668056	71669449	FOXP1
chr19	13246795	13247131	STX10
chr7	1959821	1960118	MAD1L1
chr3	185762889	185764349	ETV5
chr7	158301268	158301884	MIR595
chr5	176251031	176251306	UNC5A
chr19	4019854	4020156	PIAS4
chr13	100641394	100641775	ZIC2
chr19	33921219	33921784	PEPD
chr19	1264952	1265404	CIRBP
chr17	17307049	17307299	NA
chr16	85617684	85618036	GSE1
chr2	23773098	23773512	KLHL29
chr16	87366806	87367068	C16orf95
chr17	8021057	8021358	ALOXE3
chr17	75211416	75211690	SEC14L1
chr2	236545297	236546039	AGAP1
chr5	2111363	2111656	IRX4
chr17	45145827	45146101	RPRML
chr16	5079336	5079723	NAGPA
chr9	130408988	130409249	STXBP1
chr15	70925626	70925981	UACA
chr2	235883280	235883746	SH3BP4
chr22	29196917	29197225	XBP1
chr7	150683231	150683497	NOS3
chrX	129402289	129402571	ZNF280C
chr18	13318037	13318371	LDLRAD4
chr20	62823900	62826136	MYT1
chr19	1225548	1225816	CBARP
chr10	130268728	130269112	MKI67
chr19	5492665	5492939	ZNRF4
chr17	7024367	7024642	ASGR2
chr16	84902840	84903133	CRISPLD2
chr16	971310	971561	LMF1
chr22	27803186	27803526	MN1
chr1	2450503	2450812	PANK4
chr10	125847715	125847977	CHST15
chr1	223178706	223179003	TLR5
chr16	66382378	66382682	CDH5
chrX	39698465	39699860	BCOR
chr10	126262614	126263043	LHPP
chr11	46373628	46375577	DGKZ
chr16	1086277	1086591	SSTR5
chr16	85648750	85649027	GSE1
chr9	97370366	97370625	FBP2
chr11	74203584	74203936	LIPT2
chr5	138264549	138265143	CTNNA1
chr19	50231333	50231759	CPT1C
chr12	125148409	125148867	NCOR2
chr11	61273283	61273615	MIR4488
chr22	18255693	18255968	BID
chr20	61668103	61668469	LINC00029
chr12	6803700	6803992	ZNF384
chr3	128370362	128370670	RPN1
chr20	60734953	60735248	SS18L1
chr5	149961877	149962183	SYNPO
chr12	47687163	47687422	PCED1B-AS1
chr4	16173557	16174604	TAPT1
chr6	43152062	43152513	CUL9
chr13	113398409	113398754	ATP11A
chr19	47835246	47835582	C5AR2
chr10	43752038	43752322	RASGEF1A
chr17	7559962	7560295	ATP1B2
chr1	204955436	204955716	NFASC
chr19	28868092	28868391	LINC00662
chr4	2395517	2395772	ZFYVE28
chr19	51504251	51504517	KLK8
chr17	79648962	79649352	ARL16
chr10	11428987	11429308	USP6NL
chr7	2720761	2721141	AMZ1
chr17	6451635	6452248	PITPNM3
chr3	187770160	187770443	LPP
chr10	134455409	134455677	INPP5A
chr9	132481527	132483566	PTGES
chr5	60927631	60931420	C5orf64
chr19	1234509	1234843	CBARP
chr5	42812245	42813876	SELENOP
chrX	39756363	39756666	BCOR
chr11	63963742	63964029	FERMT3
chr12	121079989	121080305	CABP1
chr19	38742464	38743954	PPP1R14A
chr2	201877587	201877991	ORC2
chrX	136509401	136510496	ZIC3
chr1	43758444	43760908	TIE1
chr9	96348973	96352281	PHF2
chr15	90605094	90605343	IDH2
chr7	1056923	1057208	MIR339
chr5	291599	291880	AHRR
chr8	1829602	1829899	ARHGEF10
chr11	134274616	134274865	B3GAT1
chr8	22591637	22592537	EGR3
chr16	2224692	2224972	TRAF7
chr16	997916	998197	LMF1
chr2	241154604	241154876	OTOS
chr16	89008814	89009075	CBFA2T3
chr9	95964199	95964704	WNK2
chr19	1961577	1961905	CSNK1G2-AS1
chr9	132681007	132681330	FNBP1
chr9	95969080	95970237	WNK2
chrX	84258793	84259076	APOOL
chr17	78724930	78725202	RPTOR
chr1	26133991	26134263	SELENON
chr14	102906011	102906534	ANKRD9
chr20	56154882	56155159	PCK1
chr20	57212230	57212547	STX16
chr19	17835087	17835355	MAP1S
chr4	185204878	185205152	ENPP6
chr10	134843884	134844153	ADGRA1
chr2	1270115	1270382	TPO
chr19	13392625	13392886	CACNA1A
chr17	21223040	21223319	MAP2K3
chr1	51727384	51727652	RNF11
chr3	114816050	114816371	ZBTB20
chr14	105030381	105030651	C14orf180
chr7	47527146	47528820	TNS3
chr6	1310668	1310949	FOXQ1
chr14	103367403	103367685	AMN
chr9	116937655	116939232	COL27A1
chr7	67319779	67320038	STAG3L4
chr16	85193745	85194021	LINC02139
chr15	102153817	102154128	TM2D3
chr10	12823059	12823476	NA
chr3	164987826	164988086	SLITRK3
chrX	134231661	134231912	SMIM10L2B
chr19	35773039	35773328	HAMP
chr9	124344400	124344692	DAB2IP
chr4	7745458	7745727	AFAP1-AS1
chr17	79010716	79011002	BAIAP2
chr12	132644378	132644631	NOC4L
chr12	338977	339319	SLC6A13
chr14	21992593	21992888	SALL2
chrX	153035284	153035535	PLXNB3
chr11	59338068	59340598	MIR3162
chr14	105965187	105965618	TEDC1
chr3	171671533	171674446	FNDC3B
chr11	125327780	125328288	FEZ1
chr2	237045184	237045454	GBX2
chr5	176168734	176169004	UNC5A
chr11	15584799	15585054	INSC
chr1	2167245	2167517	SKI
chr17	915194	915471	ABR
chr9	136378528	136378801	MYMK
chr16	4560862	4561171	CDIP1
chr10	119136132	119136478	PDZD8
chr7	129492200	129494800	MIR183
chr22	30649060	30649380	LIF
chr1	16344281	16344859	HSPB7
chr19	18981626	18983195	UPF1
chr11	45391175	45391445	SYT13
chr2	110279021	110280456	SEPTIN10
chr14	101292210	101292464	MEG3
chr1	44415489	44415773	IPO13
chr9	68305305	68305717	FRG1JP
chr16	89790698	89791018	ZNF276
chr12	110783912	110788113	ATP2A2
chr7	37486930	37487218	ELMO1
chr8	1969740	1969997	MYOM2
chr7	98687386	98695080	SMURF1
chr3	18692388	18696419	SATB1
chr3	96617547	96617859	EPHA6
chr9	137436387	137436652	COL5A1
chr20	853991	854250	FAM110A
chr5	149610683	149610941	CAMK2A
chr10	123282929	123283485	FGFR2
chr16	78538474	78538761	WWOX
chr6	163872696	163873905	QKI
chr8	103307451	103307781	UBR5
chr15	67430625	67433094	SMAD3
chr9	133335369	133335709	ASS1
chr17	48258807	48259089	H1-9P
chr16	79472213	79472522	MAF
chr10	29185972	29186901	LINC00837
chr14	102971104	102971387	ANKRD9
chr1	161197474	161197814	MIR5187
chr18	3135692	3136051	MYOM1
chr11	66013210	66014301	KLC2
chr11	34244673	34244928	NAT10
chr4	7807858	7808139	AFAP1-AS1
chr17	72751876	72752155	SLC9A3R1
chr11	67133304	67133607	CLCF1
chr22	28744251	28747125	TTC28
chr19	35804127	35804447	CD22
chr1	10521027	10521318	CORT
chr6	7975702	7976019	PIP5K1P1
chr1	228970267	228972154	RHOU
chr11	1606402	1610716	KRTAP5-1
chr19	13309681	13310005	IER2
chr10	121626760	121627018	MCMBP
chr1	22536922	22537205	WNT4
chr2	90464973	90465235	MIR4436A
chr1	154301731	154302499	ATP8B2
chr14	100587276	100587738	DEGS2
chr1	38126441	38126691	C1orf109
chr22	24640460	24641266	GGT5
chr3	129320727	129321250	PLXND1
chr3	11942363	11942645	TAMM41
chr16	11022925	11024017	DEXI
chr11	45527799	45531468	CHST1
chrX	3510059	3510506	PRKX
chr7	128809279	128809780	TSPAN33
chr12	132040254	132040568	SFSWAP
chr1	41050713	41050986	ZNF684
chr10	129734942	129736202	PTPRE
chr20	4219516	4223745	ADRA1D
chr9	134223163	134223419	PRRC2B
chr10	121130751	121131007	MIR4681
chr11	33673684	33673944	C11orf91
chr8	26493476	26493794	DPYSL2
chr15	28397304	28397944	HERC2
chr2	200255713	200255972	SATB2
chr3	170876750	170877029	MIR569
chr4	3011042	3011382	GRK4
chr8	123815765	123818843	ZHX2
chr2	240259019	240259278	MIR2467
chr14	78640996	78641297	NRXN3
chr14	94212754	94213794	PRIMA1
chr8	1236466	1236760	LOC286083
chr7	8427569	8428113	NXPH1
chr3	9265986	9266284	SRGAP3-AS3
chr16	88747704	88748285	SNAI3
chr22	46515528	46515846	MIRLET7B
chr6	169977319	169977885	WDR27
chr8	22412428	22412685	SORBS3
chr1	247267858	247268107	ZNF669
chr22	22225198	22225460	MAPK1
chr1	85240564	85244977	SSX2IP
chr11	61338860	61339156	SYT7
chr10	134066788	134067210	STK32C
chr1	229546426	229550701	ACTA1
chr2	223815504	223815786	ACSL3
chr12	2932177	2934144	NRIP2
chr6	14450216	14450477	CD83
chr19	4114916	4115257	MAP2K2
chr19	899179	900943	MED16
chr20	43141845	43143274	SERINC3
chr3	148195784	148199917	AGTR1
chr10	71879631	71880349	AIFM2
chr10	104409247	104410765	TRIM8
chr17	4013118	4017080	ZZEF1
chr19	33549015	33549275	RHPN2
chr14	93530892	93532850	ITPK1-AS1
chrX	152993290	152993611	ABCD1
chr19	2694872	2695165	GNG7
chr11	117603989	117604305	DSCAML1
chr6	110200620	110200910	GPR6
chr6	148792947	148793783	SASH1
chr11	118342866	118343154	KMT2A
chr15	64453723	64454154	PPIB
chr3	119278598	119282712	CD80
chr2	129183981	129184311	HS6ST1
chr4	122770711	122771031	BBS7
chr2	8692056	8693507	ID2
chr16	117200	117823	RHBDF1
chr13	27564544	27564794	USP12
chr6	149491175	149492053	TAB2
chr3	127462577	127462847	MGLL
chr2	98374363	98376408	TMEM131
chr14	86977027	86977294	LINC01148
chr2	567852	568162	TMEM18
chr6	40683692	40687914	LRFN2
chr2	225750792	225755696	DOCK10
chr8	121666108	121666884	SNTB1
chr3	134690236	134693698	EPHB1
chr2	20849344	20849625	HS1BP3
chr2	166535501	166535926	CSRNP3
chr1	233723777	233727354	KCNK1
chrX	54330745	54330999	WNK3
chr17	48441630	48442409	MRPL27
chr1	142640596	142642317	ANKRD20A12P
chr19	46208803	46209149	QPCTL
chr2	236452759	236456900	AGAP1
chr1	31634830	31635134	NKAIN1
chrX	13815572	13819736	GPM6B
chr10	112290378	112290706	DUSP5
chr16	14398497	14398812	MIR193B
chr4	186575775	186578191	SORBS2
chr12	125108484	125110660	NCOR2
chr5	75446597	75447220	SV2C
chr4	113743529	113745747	ANK2
chr8	25389773	25390022	CDCA2
chr1	17122836	17123113	MST1L
chr1	31374416	31376324	SDC3
chr11	113576934	113577435	TMPRSS5
chr17	73016639	73016936	MRPL58
chrX	86172781	86174752	DACH2
chr17	38504189	38504491	RARA
chr16	5069132	5069976	NAGPA
chr11	63365111	63366917	PLAAT3
chr8	126710921	126713052	LINC00861
chr2	45166612	45167761	SIX3
chr6	164248983	164249245	QKI
chr2	121615697	121618126	GLI2
chr5	133827024	133827293	JADE2
chrX	109135057	109136207	TMEM164
chr22	50194194	50194487	NA
chr9	16708840	16713061	BNC2
chr17	75316566	75317240	SEPTIN9
chr21	36177071	36179555	RUNX1
chr14	93544223	93545348	ITPK1-AS1
chr10	125924550	125925672	CHST15
chrX	129225696	129230319	ELF4
chr2	794599	795157	LINC01115
chr5	6616903	6617789	NSUN2
chr5	159716344	159716813	CCNJL
chr17	36886978	36887277	CISD3
chr22	38619948	38621202	MAFF
chr7	44809137	44809649	ZMIZ2
chr1	229998000	229998309	GALNT2
chr9	114060657	114062332	OR2K2
chr11	116742146	116744291	SIK3
chr1	144010285	144010898	FAM72D
chr20	20951917	20952189	KIZ
chr11	122027917	122029996	MIR100
chr13	107146673	107148568	EFNB2
chr4	117126495	117128205	MIR1973
chr2	43163437	43163935	HAAO
chr1	54754562	54754847	MRPL37
chr1	37549721	37550545	GRIK3
chr17	48211126	48213008	SAMD14
chr14	97620759	97621077	VRK1
chr11	44609100	44610062	CD82
chr11	327030	327303	IFITM3
chr6	39760809	39761533	DAAM2
chr16	22701291	22705068	MIR548D2
chr17	76196083	76196338	AFMID
chr12	57563405	57565949	LRP1
chr14	102881978	102882238	TECPR2
chr4	5276351	5278054	STK32B
chr2	106386238	106388447	NCK2
chr16	70705919	70708948	MTSS2
chr20	49434542	49434841	BCAS4
chr22	30102664	30103244	CABP7
chr17	37160501	37163767	LRRC37A11P
chr1	2487011	2488511	NA
chr4	471081	475842	ABCA11P
chr8	42530614	42534736	CHRNB3
chr2	224867823	224868550	SERPINE2
chr20	8125500	8128613	PLCB1
chr21	39163355	39165768	KCNJ6
chr19	52243501	52245993	FPR1
chr17	19143685	19145611	EPN2
chr6	57474657	57476173	PRIM2
chr20	62418511	62419437	ZBTB46
chr14	102887654	102891031	TECPR2
chr9	112180828	112181229	PTPN3
chr12	122601851	122602793	MLXIP
chr2	74327905	74328316	BOLA3
chr12	94976065	94980661	MIR5700
chr8	131516069	131519101	ASAP1
chr2	105046837	105049869	LINC01102
chr16	10822407	10823210	NUBP1
chr15	28359073	28360512	HERC2
chr9	138912266	138913337	UBAC1
chr1	44007873	44012632	PTPRF
chr3	185138915	185141558	MAP3K13
chr16	88158418	88160421	BANP
chr16	34526820	34529223	LINC01566
chr1	47047958	47050729	MKNK1
chr8	141704997	141705667	PTK2
chr8	33641001	33643024	DUSP26
chr2	238539383	238540080	LRRFIP1
chrX	103408397	103409908	FAM199X
chr6	13303045	13304532	LOC100130357
chrX	39677528	39679162	BCOR
